# Single-cell and nucleus RNA-seq in a mouse model of AD reveal activation of distinct glial subpopulations in the presence of plaques and tangles

**DOI:** 10.1101/2021.09.29.462436

**Authors:** Gabriela Balderrama-Gutierrez, Heidi Liang, Narges Rezaie, Klebea Carvalho, Stefania Forner, Dina Matheos, Elisabeth Rebboah, Kim N. Green, Andrea J. Tenner, Frank LaFerla, Ali Mortazavi

**Affiliations:** University of California, Irvine, Department of Developmental and Cell Biology, Irvine, CA 92697, USA; University of California, Irvine, Institute for Memory Impairments and Neurological Disorders, University of California, Irvine, CA 92697, USA; University of California, Irvine, Center for Complex Biological Systems, Irvine, CA 92697, USA; University of California, Irvine, Department of Neurobiology and Behavior, University of California, Irvine, Irvine, CA 92697, USA; University of California, Irvine, Department of Molecular Biology and Biochemistry, Irvine, CA 92697, USA

## Abstract

Multiple mouse models have been generated that strive to recapitulate human Alzheimer’s disease (AD) pathological features to investigate disease mechanisms and potential treatments. The 3xTg-AD mouse presents the two major hallmarks of AD, which are plaques and tangles that increase during aging. While behavioral changes and the accumulation of plaques and tangles have been well described in the 3xTg-AD mice, the subpopulations of neurons and glial cells present throughout disease progression have not been characterized. Here, we used single-cell RNA-seq to investigate changes in subpopulations of microglia, and single-nucleus RNA-seq to explore subpopulations of neurons, astrocytes, and oligodendrocytes in the hippocampus and cortex of aging 3xTg-AD as well as 5xFAD mice for comparison. We recovered a common path of age-associated astrocyte activation between the 3xTg-AD and the 5xFAD models and found that 3xTg-AD-derived astrocytes seem to be less activated. We identified multiple subtypes of microglia, including a subpopulation with a distinct transcription factor expression profile that showed an early increase in *Csf1* expression before the switch to disease associated microglia (DAM). We used bulk RNA-seq in the hippocampus of 3xTg-AD mice across their lifespan to identify distinct modules of genes whose expression increases with aging and worsening pathology. Finally, scATAC-seq revealed multiple subpopulations of cells with accessible chromatin in regions around genes associated with glial activation. Overall, differences between the main glial groups point to a slower activation process in the 3xTg-AD model when compared to the 5xFAD. Our study contributes to the identification of progressive transcriptional changes of glial cells in a mouse model that has plaques and tangles, thus providing information to aid in targeted AD therapeutics that could translate into positive clinical outcomes.
