## Supplemental Table 3 for "Single-cell and nucleus RNA-seq in a mouse model of AD reveal activation of distinct glial subpopulations in the presence of plaques and tangles"

### Sheet: Sheet1
Cluster	3X013	3X014	3X015	3X016	3X017	3X018	3X019	3X020	3X027	3X028	3X029	5X011	5X012	BCJ013	BCJ014	BCJ015	BCJ016	BCJ017	BCJ018	BCJ019	BCJ020	BCJ027
1	76	94	46	230	43	44	46	25	30	32	28	99	66	32	66	129	149	27	40	18	0	66
2	42	16	3	4	14	25	59	11	6	2	0	66	665	6	2	2	148	0	0	7	6	16
3	55	57	26	88	24	17	47	22	13	24	32	76	86	36	61	92	62	27	23	56	25	39
4	56	57	49	40	56	42	31	22	7	26	35	119	150	60	26	50	35	14	20	12	3	42
5	23	5	3	28	60	45	24	15	23	11	5	60	512	5	5	7	45	0	1	8	12	14
6	9	2	4	1	4	16	18	3	2	6	1	49	633	1	1	3	71	0	0	5	2	11
7	51	61	3	17	36	40	38	40	49	36	20	80	124	30	58	0	21	0	0	6	17	60
8	17	27	21	67	93	46	20	15	20	22	2	49	227	19	14	9	23	8	20	22	11	18
9	50	25	23	33	19	12	33	13	36	23	18	47	63	29	58	71	63	0	0	48	76	19
10	45	33	12	22	7	21	38	13	14	45	17	29	86	55	38	40	83	3	9	51	48	15
11	30	16	6	2	14	27	34	24	30	49	5	102	132	8	13	25	22	0	1	26	19	10
12	19	26	24	70	29	15	25	12	49	25	20	22	18	42	50	19	21	39	5	14	10	38
13	32	10	36	27	38	21	17	28	8	7	3	22	190	9	1	6	43	0	0	83	4	0
14	47	29	22	46	23	20	24	11	7	9	6	31	65	36	31	26	65	14	13	28	9	22
15	31	46	3	52	28	30	23	17	60	28	15	70	90	1	26	17	24	0	0	4	11	6
16	17	15	31	50	21	16	22	13	13	30	11	24	30	24	33	78	43	24	22	23	0	18
17	36	17	18	54	26	16	14	15	37	24	20	49	22	11	26	35	37	1	1	25	25	13
18	26	25	29	5	5	17	17	4	1	7	12	55	44	27	9	29	14	4	9	19	1	46
19	75	21	5	9	4	8	28	10	2	11	3	51	49	15	39	3	21	10	19	2	2	11
20	17	11	22	42	15	13	8	14	19	25	7	40	43	9	13	16	27	7	1	9	11	13
21	20	21	2	24	11	14	14	8	41	32	14	36	47	6	16	13	19	1	0	14	13	8
22	3	2	164	14	2	0	0	2	1	4	4	8	11	17	0	10	3	4	0	45	4	0
23	2	1	231	3	1	0	0	5	0	0	1	1	5	4	0	3	2	0	0	20	0	1
24	5	12	3	9	15	4	12	6	0	1	0	21	92	6	3	3	1	15	8	4	2	5
25	0	0	32	17	0	0	0	0	0	18	32	1	3	17	0	33	16	16	0	20	1	0
26	10	9	0	2	9	8	9	5	9	4	0	38	66	0	4	6	7	0	0	3	6	1
27	2	6	4	9	3	5	17	25	2	6	2	5	37	0	0	0	11	0	0	11	2	49
28	1	4	1	1	2	2	2	3	33	30	4	3	8	1	1	9	5	2	0	2	1	0
29	0	1	50	1	0	0	0	0	0	1	0	0	0	17	0	0	1	2	0	3	0	1
30	2	5	0	11	2	0	0	0	15	6	1	0	0	2	0	0	2	0	0	0	0	0
31	0	0	7	0	0	0	0	0	0	2	7	0	0	15	0	2	2	8	0	2	0	0
